# A paternal bias in germline mutation is widespread in amniotes and can arise independently of cell divisions

**DOI:** 10.1101/2022.02.07.479417

**Authors:** Marc de Manuel, Felix L. Wu, Molly Przeworski

## Abstract

In humans and other mammals, germline mutations are more likely to arise in fathers than in mothers. Although this sex bias has long been attributed to DNA replication errors in spermatogenesis, recent evidence from humans points to the importance of mutagenic processes that do not depend on cell division, calling into question our understanding of this basic phenomenon. Here, we infer the ratio of paternal-to-maternal mutations, ***α***, in 42 species of amniotes, from putatively neutral substitution rates of sex chromosomes and autosomes. Despite marked differences in gametogenesis, physiologies and environments across species, fathers consistently contribute more mutations than mothers in all the species examined, including mammals, birds and reptiles. In mammals, ***α*** is as high as 4 and correlates with generation times; in birds and snakes, ***α*** appears more stable around 2. These observations are consistent with a simple model, in which mutations accrue at equal rates in both sexes during early development and at a higher rate in the male germline after sexual differentiation, with a conserved paternal-to-maternal ratio across species. Thus, ***α*** may reflect the relative contributions of two or more developmental phases to total germline mutations, and is expected to depend on generation time even if mutations do not track cell divisions.
