## Supplemental Table 2 for "A paternal bias in germline mutation is widespread in amniotes and can arise independently of cell divisions"

	Unnamed: 0	Species	Common_name	Group	Alpha	Alpha_lwr	Alpha_upr	Xz_a	Xz_a_lwr	Xz_a_upr	Alpha_dnm	Maternal_dnms	Paternal_dnms	n_Trios	MutRatePerGenDNMs	Maternal_age_y	Paternal_age_y	MutRatePerGenDNMs_ref	MutPerYearUCSC	Generation_time_y	Generation_time_refs	AssemblyStatus	ScaffoldN50	ContigN50	AssemblyAccession	Sex	Pi_het	Anage_Species	TimeTree_Species	Maximum_longevity	Gestation_d	Birth_weight_g	Adult_weight_g	Predicted_alpha_evo_Me5	Predicted_alpha_dnm_Me5	Predicted_alpha_evo_Me3	Predicted_alpha_dnm_Me3	Predicted_alpha_evo_Me7	Predicted_alpha_dnm_Me7
0	0	Bos_taurus	Cattle	Mammals	2.9733673069999997	2.5195257890000002	3.5082054339999997	0.8344504669	0.8145451687999999	0.8560861245	2.745454545	55.0	151.0	13.0	9e-09	5.0	5.0	10.1101/079863	0.001191031057	6.55	10.1007/s11250-010-9571-9, 10.1017/S1357729800008304, 10.1111/j.1439-0388.1996.tb00590.x	Chromosome	6806220.0	276285.0	GCF_000003205.7	pooled male and female	0.001212950349	Bos_taurus	Bos_taurus	20.0	277.0		750000.0	2.786555432985847	2.9130434782608696	3.1936570630000003	3.285714286	2.451499197	2.6
1	1	Sus_scrofa	Pig	Mammals	1.87809756	1.556198074	2.307288625	0.8983011587999999	0.8682416552	0.9274706604999999									0.002156758945	2.5	10.1002/ecs2.3395	Chromosome	576008.0	69503.0	GCF_000003025.5	female	0.004408208812	Sus_scrofa	Sus_scrofa	27.0	115.0	960.0	130000.0	2.416096988362221		2.91176557		2.031916104
2	2	Ovis_aries	Sheep	Mammals	3.425547178	2.8289182110000004	4.120480958	0.8173071728	0.7968627698	0.8407802490999999									0.001362461707	5.105	10.1002/ecm.1232, 10.1111/j.1523-1739.2011.01739.x	Chromosome	100009711.0	150472.0	GCF_000298735.2		0.002217712035	Ovis_aries	Ovis_aries	22.8	146.0	2370.0	80000.0	2.677999491592307		3.11298942		2.326218489
3	3	Saimiri_boliviensis	Squirrel monkey	Mammals	2.470228829	2.126114871	2.884791999	0.8587769566	0.8382760261	0.8799239186									0.001648404391	4.5	10.1371/journal.pone.0043027	Scaffold	18744880.0	38823.0	GCF_000235385.1	female	0.002	Saimiri_boliviensis	Saimiri_boliviensis	30.3	158.0		615.0	2.7396423505250134		3.158987263		2.397115872
4	4	Microcebus_murinus	Mouse lemur	Mammals	2.890600042	2.1639659069999997	3.9049909210000004	0.8380198409	0.8025826505	0.8773726876000001	1.186046512	43.0	51.0	2.0	1.52e-08	1.45	4.55	10.1038/s41437-021-00446-5	0.001583659383	3.125	10.1073/pnas.1601081113, 10.1002/ajp.23062	Chromosome	108171978.0	210702.0	GCF_000165445.2	pooled male and female	0.0037	Microcebus_murinus	Microcebus_murinus	18.2	61.0	6.0	64.8	2.321907891485014	7.297050789388398	2.837017378	8.820154529	1.92873317	6.182973265
5	5	Callithrix_jacchus	Marmoset	Mammals	2.300218497	1.969101837	2.6643471969999997	0.8686734936	0.8485999363	0.8912014598000001	2.0	3.0	6.0	1.0	4.3e-09	3.2	3.21	10.1038/s41586-021-03535-x	0.0016599565659999999	2.65	10.1038/s41586-021-03535-x,	Scaffold	129239660.0	155284.0	GCA_002754865.1	female	0.00123	Callithrix_jacchus	Callithrix_jacchus	22.8	144.0	26.5	255.2	2.1881129803772796	2.1648210461914954	2.72857326	2.712163617	1.7844974040000001	1.758144495
6	6	Daubentonia_madagascariensis	Aye-aye	Mammals	2.9546615060000003	2.632278098	3.424328358	0.835244095	0.8173486714	0.8502062109									0.0008959183233999999	8.0	10.3897/natureconservation.5.5734	Scaffold	379919.0	298834.0	GCA_004027145.1	female	0.000715	Daubentonia_madagascariensis	Daubentonia_madagascariensis	32.3	165.0	109.0	2277.5	2.7069874978362147		3.134683271		2.359479571
7	7	Pongo_abelii	Orangutan	Mammals	3.3685878660000004	2.682252463	4.10207851	0.8192712811	0.797332368	0.8477152703	4.125	8.0	33.0	1.0	1.66e-08	15.0	31.0	10.1038/s41559-018-0778-x	0.001032700739	25.0	10.1186/s13059-018-1562-6	Chromosome	98475126.0	11074009.0	GCF_002880775.1	female	0.001082895522	Pongo_pygmaeus	Pongo_abelii	59.0	249.0	1736.5	64475.0	3.558577139764716	5.7897989210397265	3.7254509039999997	6.6026359139999995	3.40308727	5.133983163
8	8	Homo_sapiens	Human	Mammals	3.867057387	2.870020708	5.277910749	0.8036419709999999	0.7728591076000001	0.8389310334000001	4.122844828	2784.0	11478.0	225.0	1.29e-08	27.6	31.63	10.1038/nature24018	0.001014425331	29.0	10.1073/pnas.1211740109	Chromosome	67794873.0	57879411.0	GCF_000001405.38		0.001082895522	Homo_sapiens	Homo_sapiens	122.5	280.0	3312.5	62035.0	3.6083755572763616	3.534250657584649	3.7574254860000003	3.902954377	3.468381368	3.217121767
9	9	Nomascus_leucogenys	Gibbon	Mammals	3.9378024430000003	2.997736568	5.027963827	0.8016794936	0.7772623314	0.8334276964									0.0009909598489	13.5	10.1002/ajp.22367	Chromosome	52956880.0	35148.0	GCF_000146795.2	female	0.001082895522	Nomascus_leucogenys	Nomascus_leucogenys	44.1		497.0	6000.0	3.2127451129816498		3.495898562		2.96314471
10	10	Macaca_mulatta	Macaque	Mammals	2.595815891	2.209385921	3.0417133080000003	0.8520673342	0.8316132168000001	0.8743907245	3.857142857	98.0	378.0	33.0	6.75e-09	7.88	10.53	10.1101/gr.255174.119, 10.1093/gigascience/giab029	0.0012628471679999999	7.35	10.1101/gr.255174.119	Chromosome	4193270.0	107172.0	GCF_000772875.2	female	0.002873532007	Macaca_mulatta	Macaca_mulatta	40.0	165.0	464.0	8235.0	2.9390529805174905	3.1297874943916466	3.304391486	3.800170673	2.6308793319999997	2.623707097
11	11	Felis_catus	Cat	Mammals	0.9766717203	0.7570438668	1.218085898	1.003933933	0.9672261118000001	1.046091836	3.0	31.0	93.0	3.0	8.6e-09	3.13	3.97	10.1101/2021.04.06.438608	0.0018474918710000001	2.25	10.1126/sciadv.abg0221, 10.1002/ece3.569	Chromosome	18072971.0	45189.0	GCF_000181335.2	female	0.0008	Felis_catus	Felis_catus	30.0	65.0	97.5	3900.0	2.122236883709423	3.3546333537543616	2.6741753619999997	3.9105217310000002	1.7144668280000002	2.911803412
12	12	Canis_lupus_familiaris	Dog	Mammals	1.339210792	1.122850422	1.560051295	0.9516630718000001	0.9270781154000001	0.9807098323000001									0.00203053256	3.58	10.1111/j.1365-294X.2007.03468.x, 10.1126/sciadv.aau0757	Chromosome	45876610.0	267478.0	GCF_000002285.3	female	0.0014913104209999999	Canis_lupus	Canis_lupus	20.6	62.0	450.0	26625.0	2.720482368212395		3.1447442339999996		2.375011437
13	13	Oryctolagus_cuniculus	Rabbit	Mammals	2.620016186	2.265098566	3.06469642	0.8508279058	0.8306805555	0.8708463118									0.003020410117	1.8	10.2307/2408241	Chromosome	35972871.0	64648.0	GCF_000003625.3	female	0.00843	Oryctolagus_cuniculus	Oryctolagus_cuniculus	9.0	30.0	45.0	1800.0	2.4250456965677056		2.918800195		2.041791134
14	14	Rattus_norvegicus	Rat	Mammals	2.535387586	2.177431438	3.004803758	0.8552362790000001	0.8331334168000001	0.8764797436									0.004185376216	1.0		Chromosome	14986627.0	100461.0	GCF_000001895.5	pooled males and females	0.004155555556	Rattus_norvegicus	Rattus_norvegicus	3.8	21.0	5.81	300.0	2.1302473344605564		2.680826085		1.722948167
15	15	Mus_musculus	Mouse	Mammals	2.821501142	2.44629271	3.347969819	0.8411181823999999	0.8199949312	0.8601112527	2.763636364	55.0	152.0	40.0	3.9e-09	0.44	0.44	10.1038/s41467-019-12023-w	0.0047744963270000005	0.75	10.1038/s41467-019-12023-w	Chromosome	54517951.0	32813180.0	GCF_000001635.26		0.004155555556	Mus_musculus	Mus_musculus	4.0	19.0	1.25	20.5	1.9443738503527639	2.046875	2.523875501	2.611111111	1.528553066	1.635135135
16	16	Mus_pahari	Shrew mouse	Mammals	2.660088058	2.290815866	3.124068367	0.8488116468000001	0.8283193376000001	0.8692506743									0.004986294273	0.75	10.1038/s41467-019-12023-w	Chromosome	111406228.0	29465.0	GCF_900095145.1	female	0.004155555556	Mus_caroli	Mus_pahari		21.0	1.2	11.2	1.9967052066153617		2.568625997		1.58277968
17	17	Ceratotherium_simum_cottoni	White rhino	Mammals	3.07205928	2.595340305	3.6667679719999997	0.8303839951	0.8095207084	0.8520918587999999									0.0005393992844	14.69	https://www.iucnredlist.org/species/pdf/152728945/attachment	Scaffold	26277727.0	92960.0	GCF_000283155.1	female	0.0012	Ceratotherium_simum	Ceratotherium_simum	45.0	515.0	52500.0	2175000.0	2.8008183776994384		3.204140632		2.468107149
18	18	Dicerorhinus_sumatrensis	Sumatran rhino	Mammals	2.404204696	1.927834325	2.9296287739999998	0.8625029122	0.8363179759999999	0.8943662537									0.0005806523242	12.0	10.1016/j.cub.2017.11.021	Scaffold	614498.0	89455.0	GCA_002844835.1		0.0012	Dicerorhinus_sumatrensis	Dicerorhinus_sumatrensis	32.8	236.0	23000.0	1260000.0	2.6797394138655073		3.114294705		2.328210954
19	19	Equus_caballus	Horse	Mammals	4.106223373	3.440763823	5.004197455	0.797226303	0.7777001015	0.8167909906									0.001463070834	12.0	http://www.fao.org/3/AC148E/AC148E00.htm	Chromosome	46749900.0	112381.0	GCF_000002305.2	female	0.0012	Equus_caballus	Equus_caballus	57.0	337.0	38000.0	300000.0	3.3767715271832732		3.6064407289999996		3.1689165289999996
20	20	Anseranas_semipalmata	Magpie goose	Birds	1.610162313	1.246830287	2.134999789	1.077921375	1.0366190370000001	1.120680475										14.4	10.1071/WR02105	Scaffold	628312.0	53214.0	GCA_013399115.1	male	0.0066335		Anseranas_semipalmata
21	21	Bucorvus_abyssinicus	Northern ground hornbill	Birds	1.334745907	1.1172643359999999	1.64757005	1.047791911	1.018461612	1.081530112										29.8	10.1007/s00300-004-0651-z	Scaffold	1077696.0	163894.0	GCA_013398885.1		0.0007584		Bucorvus_abyssinicus
22	22	Cairina_moschata	Muscovy duck	Birds	1.318159511	1.065231204	1.651455655	1.0457488670000001	1.010528475	1.08189912										2.55	www.birdlife.org	Chromosome	2417665.0	89133.0	GCA_009194515.1		0.0066335		Cairina_moschata
23	23	Calidris_pugnax	Ruff	Birds	1.5480937890000002	1.235330448	1.985195495	1.071699845	1.035092567	1.110009043										4.15	www.birdlife.org, 10.1002/ece3.1188	Scaffold	10060041.0	109237.0	GCF_001431845.1		0.0033734000000000004		Calidris_pugnax
24	24	Columba_livia	Pigeon	Birds	1.8016756669999998	1.4984187919999998	2.249691206	1.095380499	1.066497898	1.128185636										5.8	www.birdlife.org	Scaffold	14233134.0	26627.0	GCA_000337935.2	male	0.0028071		Columba_livia
25	25	Cuculus_canorus	Common cuckoo	Birds	1.906047333	1.486490974	2.513528005	1.103926655	1.065217875	1.1435905259999999										7.0	www.birdlife.org	Scaffold	2989832.0	38137.0	GCF_000709325.1	male	0.0014487		Cuculus_canorus
26	26	Egretta_garzetta	Little egret	Birds	1.46043333	1.21789721	1.821787324	1.062378352	1.0327483179999999	1.097076454										5.6	www.birdlife.org, http://wpe.wetlands.org/view/1600	Scaffold	3067157.0	29019.0	GCF_000687185.1	male	0.0030429000000000003		Egretta_garzetta
27	27	Falco_cherrug	Saker falcon	Birds	2.008522128	1.506655015	2.68856288	1.111740592	1.06737465	1.152594469										6.6	10.1038/ng.2588	Scaffold	4154532.0	31327.0	GCF_000337975.1	male	0.0012934		Falco_cherrug
28	28	Ficedula_albicollis	Collared flycatcher	Birds	2.69653345	1.900517099	4.462481355	1.152984183	1.103489259	1.211288676	1.2	15.0	18.0	5.0	4.6e-09			10.1101/gr.204669.116		1.8	10.1086/382547	Chromosome	6542656.0	410964.0	GCF_000247815.1	male	0.0026364		Ficedula_albicollis
29	29	Gallus_gallus	Chicken	Birds	1.439451587	1.0543415859999998	1.993799898	1.060047866	1.008817356	1.1106508929999999										2.0	10.1006/anbe.1996.0137	Chromosome	12877381.0	279750.0	GCF_000002315.3	female	0.0092292		Gallus_gallus
30	30	Halcyon_senegalensis	Woodland kingfisher	Birds	1.78094597	1.3528103759999999	2.466458287	1.093606753	1.049984249	1.141014081										2.0	10.1111/jeb.13698	Scaffold	2050318.0	95631.0	GCA_013397595.1	male	0.0014487		Halcyon_senegalensis
31	31	Haliaeetus_leucocephalus	Bald eagle	Birds	1.8385236059999999	1.3922122080000001	2.467228156	1.098469454	1.0546512559999999	1.141056784										11.0	https://www.fws.gov/migratorybirds/pdf/management/EagleRuleRevisions-StatusReport.pdf	Scaffold	9145499.0	105493.0	GCF_000737465.1	male	0.0006752999999999999		Haliaeetus_leucocephalus
32	32	Lophotis_ruficrista	Red-crested bustard	Birds	1.5867733880000001	1.346609885	1.886678094	1.075612008	1.04923555	1.102387365										10.3	www.birdlife.org	Scaffold	702395.0	57900.0	GCA_013396455.1	male	0.0014487		Lophotis_ruficrista
33	33	Penelope_pileata	White-crested guan	Birds	1.9277796619999998	1.43235139	2.7184424060000003	1.105629495	1.059250127	1.154046795										5.7	www.birdlife.org	Scaffold	732582.0	84123.0	GCA_013396635.1	male	0.0048411		Penelope_pileata
34	34	Psophia_crepitans	Grey-winged trumpeter	Birds	1.939984925	1.5598100240000001	2.470183286	1.1065748009999998	1.07289734	1.141220522										7.99	https://ams.aza.org/iweb/upload/Trumpeter%20Grey-winged%20-%20Red%20SSP%202016-10838c8f.pdf	Scaffold	468890.0	58160.0	GCA_013399095.1	male	0.0021133000000000002		Psophia_crepitans
35	35	Pterocles_burchelli	Burchell's sandgrouse	Birds	2.148765687	1.8460758309999998	2.532092629	1.121610159	1.0990926779999999	1.1445878109999998										5.6	www.birdlife.org	Scaffold	594480.0	43196.0	GCA_013397535.1		0.0016373000000000002		Pterocles_gutturalis
36	36	Trogon_melanurus	Black-tailed trogon	Birds	1.857427214	1.489054475	2.433288837	1.10002322	1.06549401	1.139156059										7.3	www.birdlife.org	Scaffold	600933.0	51448.0	GCA_013399275.1	male	0.0024		Trogon_melanurus
37	37	Naja_naja	Indian cobra	Snakes	2.245271375	2.046350602	2.49923928	1.12790624	1.11449225	1.142815734												Chromosome	224088900.0	302474.0	GCA_009733165.1	male	0.0036
38	38	Thamnophis_elegans	Western garter snake	Snakes	1.2940774720000001	1.167816603	1.442063679	1.0427299540000001	1.0258042440000001	1.060340179												Chromosome	100851885.0	4620601.0	GCA_009769535.1	female	0.0029
39	39	Crotalus_viridis	Prairie rattlesnake	Snakes	1.886157466	1.742766349	2.091349645	1.102345705	1.090269732	1.117677797												Chromosome	179897795.0	14888.0	GCA_003400415.2	male	0.0026
40	40	Vipera_berus	European adder	Snakes	1.480970401	1.34152115	1.6545010480000002	1.064621274	1.048618132	1.08218758												Scaffold	126452.0	11725.0	GCA_000800605.1	female	0.0025
41	41	Pantherophis_guttatus	Corn snake	Snakes	1.514555204	1.378440944	1.6756189030000002	1.068210235	1.053037677	1.084169797												Scaffold	63000000.0	3000000.0	PRJNA803176	male	0.0035
42	42	Papio_anubis	Baboon								3.230769231	13.0	42.0	12.0	5.7e-09	9.24	10.27	10.1371/journal.pbio.3000838																	2.621454184272992		3.181839389		2.1935095980000003
43	43	Pan_troglodytes	Chimpanzee								4.0869565219999995	23.0	94.0	8.0	1.37e-08	17.08	19.86	10.1038/s41559-018-0778-x																	3.6241141034727145		3.986590038		3.310764055
44	44	Gorilla_gorilla	Gorilla								2.0	16.0	32.0	2.0	1.1200000000000001e-08	19.5	13.5	10.1038/s41559-018-0778-x																	2.330770786971475		2.493316359		2.182679296
45	45	Aotus_nancymaae	Owl monkey								2.088235294	34.0	71.0	6.0	8.14e-09	5.48	5.55	10.1016/j.cub.2018.08.050																	2.848875081425064		3.2538627680000003		2.514297479
46	46	Ursus_arctos	Grizzly bear								5.5	4.0	22.0	4.0	8.399999999999999e-09	12.0	13.0	10.1101/2022.03.15.481369																	3.0079522862823063
